# Quantifying Cell-State Densities in Single-Cell Phenotypic Landscapes using Mellon

**DOI:** 10.1101/2023.07.09.548272

**Authors:** Dominik Otto, Cailin Jordan, Brennan Dury, Christine Dien, Manu Setty

## Abstract

Cell-state density characterizes the distribution of cells along phenotypic landscapes and is crucial for unraveling the mechanisms that drive cellular differentiation, regeneration, and disease. Here, we present Mellon, a novel computational algorithm for high-resolution estimation of cell-state densities from single-cell data. We demonstrate Mellon’s efficacy by dissecting the density landscape of various differentiating systems, revealing a consistent pattern of high-density regions corresponding to major cell types intertwined with low-density, rare transitory states. Utilizing hematopoietic stem cell fate specification to B-cells as a case study, we present evidence implicating enhancer priming and the activation of master regulators in the emergence of these transitory states. Mellon offers the flexibility to perform temporal interpolation of time-series data, providing a detailed view of cell-state dynamics during the inherently continuous developmental processes. Scalable and adaptable, Mellon facilitates density estimation across various single-cell data modalities, scaling linearly with the number of cells. Our work underscores the importance of cell-state density in understanding the differentiation processes, and the potential of Mellon to provide new insights into the regulatory mechanisms guiding cellular fate decisions.
