## Supplementary Table 1 for "Quantifying Cell-State Densities in Single-Cell Phenotypic Landscapes using Mellon"

### Sheet: Sheet1
Dataset	Fig. reference	Organism	Modality	Publication PMID	Data Source	GEO
T-cell depleted bone marrow		Human	Multi-modal (RNA + ATAC)	36973557	https://zenodo.org/record/6383269	https://www.ncbi.nlm.nih.gov/geo/query/acc.cgi?acc=GSE200046
CD34+ bone marrow		Human	Multi-modal (RNA + ATAC)	36973557	https://zenodo.org/record/6383269	https://www.ncbi.nlm.nih.gov/geo/query/acc.cgi?acc=GSE200046
HCA bone marrow data		Human	RNA		https://data.humancellatlas.org/explore/projects/cc95ff89-2e68-4a08-a234-480eca21ce79
Pancreatic development		Mouse	RNA	31160421	https://figshare.com/collections/CellRank_for_directed_single-cell_fate_mapping_-_datasets/5172299	https://www.ncbi.nlm.nih.gov/geo/query/acc.cgi?acc=GSE132188
Endoderm differentiation (in-vitro)		Human	RNA	35787684	https://www.ncbi.nlm.nih.gov/geo/query/acc.cgi?acc=GSE180967	https://www.ncbi.nlm.nih.gov/geo/query/acc.cgi?acc=GSE180967
Spatial organization of intestinal tissues		Mouse	RNA	30270040	https://zenodo.org/record/3403670#.ZGZlqS_ML0o	https://www.ncbi.nlm.nih.gov/geo/query/acc.cgi?acc=GSE109413
Lung regeneration		Mouse	RNA	32678092	https://github.com/theislab/2019_Strunz	https://www.ncbi.nlm.nih.gov/geo/query/acc.cgi?acc=GSE141259
Lung adenocarcinoma metastasis		Mouse	RNA	35523183	https://zenodo.org/record/5847462#.ZGZmlC_ML0p	https://www.ncbi.nlm.nih.gov/bioproject/PRJNA803321
Mouse gastrulation atlas		Mouse	RNA	30787436	https://github.com/MarioniLab/EmbryoTimecourse2018	https://www.ebi.ac.uk/biostudies/arrayexpress/studies/E-MTAB-6967
Generation of iPS from fibroblasts		Human	RNA	30712874	https://broadinstitute.github.io/wot/tutorial/	https://www.ncbi.nlm.nih.gov/geo/query/acc.cgi?acc=GSE122662
Lung adenocarcinoma metastasis		Mouse	ATAC	32707078	https://www.ncbi.nlm.nih.gov/geo/query/acc.cgi?acc=GSE134812	https://www.ncbi.nlm.nih.gov/geo/query/acc.cgi?acc=GSE134812
Hematopoietic histone modification landscape		Mouse	sortChiC	36539617	https://www.ncbi.nlm.nih.gov/geo/query/acc.cgi?acc=GSE164779	https://www.ncbi.nlm.nih.gov/geo/query/acc.cgi?acc=GSE164779
Skin differentiation		Mouse	Multi-modal (RNA + ATAC)	33098772	https://mira-multiome.readthedocs.io/en/latest/	https://www.ncbi.nlm.nih.gov/geo/query/acc.cgi?acc=GSE140203
